# Differentiation and admixture of *Fagus sylvatica* L. and *Fagus orientalis* Lipsky in a northern German forest – learning from pioneer forest work

**DOI:** 10.1101/2022.12.06.519312

**Authors:** Katharina B. Budde, Sophie Hötzel, Markus Müller, Natia Samsonidze, Aristotelis C. Papageorgiou, Oliver Gailing

**Author notes:** Corresponding author: Katharina Budde.

## Abstract

Tree species are suffering from changing and stressful environmental conditions worldwide. *Fagus sylvatica* L., one of the most common Central European deciduous tree species showed symptoms of crown damage, a reduction in growth and increased mortality following the severe recent drought years. For Germany *Fagus orientalis* Lipsky, a closely related species with higher drought tolerance, originating from south-eastern Europe, Turkey, the Greater Caucasus region and the Hyrcanian forest, has been proposed as an alternative with high future potential. The translocation of pre-adapted planting material has been proposed as a tool to mitigate negative effects of climate change. This approach can be beneficial but might also harbor risks.

Taking advantage of *F. orientalis* trees planted over 100 years ago in the forest district of Memsen, Germany, we set out to study admixture between the two beech species and the direction of gene flow. Furthermore, we used a range-wide dataset of *F. sylvatica* and *F. orientalis* provenances to determine the origin of the introduced trees. Using a combination of nuclear EST-SSRs and one chloroplast SSR marker with species-specific variants, we could show that interspecific gene flow was going in both directions. In most cases, *F. sylvatica* was the pollen donor which is likely explained by the higher abundance of this species producing vast amounts of pollen. The planted trees originated from the Greater Caucasus region and showed strong genetic divergence from German *F. sylvatica* populations. In the future, gene flow patterns as well as hybrid performance from different provenances should be tested in additional stands and in comparison to *F. sylvatica* provenances from southern Europe to assess the suitability of Oriental beech for the mitigation of climate change impacts.
