## Supplementary material for "Differentiation and admixture of *Fagus sylvatica* L. and *Fagus orientalis* Lipsky in a northern German forest – learning from pioneer forest work": Table S3

### Sheet: Sheet1
Table S3 Pair-wise genetic differentiation (GST) between F. sylvatica and F. orientalis sample locations. All values in bold are significant with p<0.05. unkn., unknown
	Memsen	Goehrde	Calvoerde	Aetomilitsa	Tsepelovo	Alevitsa	Varnuntas	Frakto	Lepida	Hilia	Demirkoy	Catalca	Inegoel	Izmit	Duezce	Covakici	Karabuek	Lagodekhi	Fo-Memsen	Bolor_W	Bolor_E	Siyahroud_W	Siyahroud_E	Changool_W	Changool_E
Goehrde	0.0911
Calvoerde	0.0910	0.0152
Aetomilitsa	0.0861	0.0386	0.0138
Tsepelovo	0.0796	0.0261	0.0139	0.0009
Alevitsa	0.0876	0.0461	0.0150	-0.0028	0.0103
Varnuntas	0.0805	0.0317	0.0090	0.0025	0.0011	0.0064
Frakto	0.0949	0.0320	0.0089	0.0037	0.0016	0.0115	0.0043
Lepida	0.1005	0.0437	0.0201	0.0052	0.0096	0.0135	0.0112	-0.0018
Hilia	0.1490	0.1040	0.0728	0.0542	0.0470	0.0695	0.0624	0.0391	0.0362
Demirkoy	0.2257	0.1890	0.1494	0.1241	0.1207	0.1424	0.1393	0.115	0.1057	0.0184
Catalca	0.2337	0.2058	0.1597	0.1199	0.1210	0.1405	0.1418	0.1141	0.1011	0.0254	0.0129
Inegoel	0.2000	0.1591	0.1251	0.1125	0.1042	0.1285	0.1223	0.1019	0.0997	0.0196	0.0062	0.0219
Izmit	0.2229	0.1825	0.1379	0.1147	0.1121	0.1352	0.1298	0.1015	0.0926	0.0121	0.0021	-0.0035	-0.0018
Duezce	0.2227	0.1714	0.1354	0.1161	0.1144	0.1355	0.1349	0.1046	0.0931	0.0148	0.0005	0.0170	0.0003	-0.0090
Covakici	0.2810	0.2422	0.1958	0.1642	0.1565	0.1890	0.1789	0.1534	0.1467	0.0390	-0.0004	0.0151	0.0131	0.0063	0.0147
Karabuek	0.2116	0.1715	0.1349	0.1130	0.1023	0.1282	0.1254	0.1077	0.1059	0.0233	0.0131	0.0165	0.0097	0.0108	0.0117	0.0077
Fo-Memsen	0.2816	0.2842	0.2425	0.2192	0.2368	0.2216	0.2480	0.2371	0.2145	0.2044	0.2255	0.2278	0.1971	0.2141	0.2047	0.2792	0.2175
Lagodekhi	0.2924	0.2395	0.2047	0.1888	0.2052	0.1946	0.2122	0.1985	0.1811	0.1704	0.1948	0.2032	0.1666	0.1804	0.1696	0.2452	0.1922	0.0532
Bolor_W	0.2173	0.1553	0.1345	0.1310	0.1277	0.1414	0.1580	0.1400	0.1354	0.1014	0.1213	0.1227	0.0759	0.1087	0.0935	0.1607	0.0939	0.2121	0.1939
Bolor_E	0.2142	0.1506	0.1362	0.1348	0.1282	0.1451	0.1577	0.1424	0.1379	0.1057	0.1249	0.1308	0.0732	0.1115	0.0976	0.1645	0.0990	0.2178	0.2021	0.0051
Siyahroud_W	0.2437	0.1828	0.1608	0.1597	0.1539	0.1689	0.1850	0.1695	0.1624	0.1229	0.1368	0.1408	0.0834	0.1254	0.1127	0.1796	0.1117	0.2275	0.2147	0.0121	0.0055
Siyahroud_E	0.2251	0.1624	0.1423	0.1394	0.1369	0.1493	0.1655	0.1454	0.1391	0.1045	0.1195	0.1237	0.0728	0.1060	0.0932	0.1623	0.1023	0.2076	0.1865	0.0064	0.0031	0.0047
Changool_W	0.2203	0.1590	0.1369	0.1353	0.1331	0.1460	0.1620	0.1452	0.1415	0.1082	0.1234	0.1292	0.0743	0.1104	0.0995	0.1649	0.1035	0.2128	0.2030	0.0087	0.0037	0.0092	0.0077
Changool_E	0.2207	0.1619	0.1358	0.1351	0.1326	0.1444	0.1586	0.1397	0.1338	0.0981	0.1134	0.1141	0.0646	0.0960	0.0888	0.1537	0.0965	0.2072	0.1953	0.0125	0.0039	0.0045	0.0040	0.0035
